# Revealing the Prevalence of Suboptimal Cells and Organs in Reference Cell Atlases: An Imperative for Enhanced Quality Control

**DOI:** 10.1101/2024.04.18.590104

**Authors:** Tomàs Montserrat-Ayuso, Anna Esteve-Codina

## Abstract

The advent of droplet-based single-cell RNA-sequencing (scRNA-seq) has dramatically increased data throughput, enabling the release of a diverse array of tissue cell atlases to the public. However, we will show that prominent initiatives such as the Human Cell Atlas, Tabula Muris, and Tabula Sapiens contain a significant amount of contamination products (frequently affecting the whole organ) in their data portals due to suboptimal quality filtering. Our work addresses a critical gap by advocating for more stringent quality filtering, highlighting the imperative for a shift from existing standards, which currently lean towards greater permissiveness. We will show the importance of incorporating cell intronic fraction in quality control -or MALAT1 expression otherwise- showcasing its informative nature and potential to elevate cell atlas data reliability. In summary, here, we unveil the hidden intronic landscape of every tissue and highlight the importance of more rigorous single-cell RNA-sequencing quality assessment in cell atlases to enhance their applicability in diverse downstream analyses.
