## Supplementary Table 1 for "Revealing the Prevalence of Suboptimal Cells and Organs in Reference Cell Atlases: An Imperative for Enhanced Quality Control"

### Sheet: tissue_all
Tissue	MALAT1-	MALAT1+	Sum	% MALAT1-
Kidney	8301	1340	9641	86.101
Prostate	6037	10338	16375	36.8672
Blood	9824	40291	50115	19.6029
Heart	1950	9555	11505	16.9492
Tongue	1990	13030	15020	13.249
Pancreas	517	12980	13497	3.83048
Eye	348	10302	10650	3.26761
Muscle	554	30192	30746	1.80186
Spleen	467	33537	34004	1.37337
Vasculature	188	15849	16037	1.17229
Salivary_Gland	247	26952	27199	0.908122
Skin	82	9342	9424	0.870119
Lymph_Node	455	52820	53275	0.854059
Fat	146	20117	20263	0.720525
Bone_Marrow	72	12225	12297	0.585509
Small_Intestine	67	12400	12467	0.537419
Liver	22	4985	5007	0.439385
Large_Intestine	45	13635	13680	0.328947
Mammary	31	11344	11375	0.272527
Trachea	23	9499	9522	0.241546
Lung	83	35599	35682	0.23261
Bladder	43	24540	24583	0.174918
Uterus	7	7117	7124	0.0982594
Thymus	32	33632	33664	0.095057

### Sheet: cell_type_all
cell_type	MALAT1-	MALAT1+	Sum	% MALAT1-
sperm	11	0	11	100
kidney epithelial cell	8282	49	8331	99.4118
erythrocyte	9735	1269	11004	88.4678
slow muscle cell	128	35	163	78.5276
epithelial cell	7083	2079	9162	77.3084
fast muscle cell	167	185	352	47.4432
platelet	103	165	268	38.4328
retinal pigment epithelial cell	15	34	49	30.6122
cardiac muscle cell	1782	5423	7205	24.7328
cell of skeletal muscle	2	8	10	20
erythroid lineage cell	6	24	30	20
eye photoreceptor cell	176	715	891	19.7531
retina horizontal cell	1	5	6	16.6667
native cell	132	957	1089	12.1212
Mueller cell	36	324	360	10
basal cell of prostate epithelium	304	2994	3298	9.21771
pancreatic acinar cell	443	5091	5534	8.00506
luminal cell of prostate epithelium	79	1013	1092	7.23443
bronchial smooth muscle cell	5	76	81	6.17284
retinal bipolar neuron	2	32	34	5.88235
microglial cell	10	199	209	4.78469
fat cell	2	42	44	4.54545
enterocyte	86	2320	2406	3.5744
basal cell	446	13619	14065	3.17099
stromal cell	92	3319	3411	2.69716
erythroid progenitor cell	22	821	843	2.60973
serous cell of epithelium of trachea	1	40	41	2.43902
acinar cell of salivary gland	229	9918	10147	2.25682
plasma cell	257	11288	11545	2.22607
adventitial cell	18	797	815	2.20859
blood vessel endothelial cell	1	46	47	2.12766
secretory cell	5	248	253	1.97628
leukocyte	43	2243	2286	1.88101
memory B cell	294	15382	15676	1.87548
club cell	39	2077	2116	1.8431
tongue muscle cell	1	59	60	1.66667
smooth muscle cell	60	4020	4080	1.47059
pancreatic A cell	1	70	71	1.40845
small intestine goblet cell	4	296	300	1.33333
CD1c-positive myeloid dendritic cell	4	302	306	1.30719
ciliated cell	4	313	317	1.26183
B cell	249	19558	19807	1.25713
muscle cell	5	432	437	1.14416
respiratory goblet cell	8	754	762	1.04987
macrophage	368	34836	35204	1.04534
type B pancreatic cell	1	98	99	1.0101
enterocyte of epithelium of small intestine	11	1089	1100	1
skeletal muscle satellite stem cell	48	4783	4831	0.993583
cardiac endothelial cell	25	2640	2665	0.938086
hepatocyte	14	1544	1558	0.898588
mast cell	19	2219	2238	0.848972
non-classical monocyte	8	1036	1044	0.766284
pancreatic stellate cell	3	390	393	0.763359
keratinocyte	26	3641	3667	0.709026
keratocyte	4	591	595	0.672269
pericyte	26	4513	4539	0.572813
mesenchymal stem cell	87	15372	15459	0.562779
capillary endothelial cell	28	5061	5089	0.550206
myeloid cell	12	2215	2227	0.538841
epithelial cell of uterus	1	193	194	0.515464
radial glial cell	1	194	195	0.512821
pancreatic ductal cell	12	2419	2431	0.493624
transit amplifying cell of colon	1	207	208	0.480769
CD8-positive, alpha-beta cytotoxic T cell	3	627	630	0.47619
monocyte	56	12458	12514	0.447499
transit amplifying cell of small intestine	1	226	227	0.440529
tendon cell	1	233	234	0.42735
endothelial cell	56	13128	13184	0.424757
lung microvascular endothelial cell	2	483	485	0.412371
fibroblast of cardiac tissue	1	249	250	0.4
hematopoietic stem cell	3	791	794	0.377834
dendritic cell	2	531	533	0.375235
endothelial cell of vascular tree	12	3590	3602	0.333148
endothelial cell of artery	4	1198	1202	0.332779
fibroblast	107	32216	32323	0.331034
goblet cell	1	310	311	0.321543
classical monocyte	42	13345	13387	0.313737
vein endothelial cell	10	3369	3379	0.295946
naive thymus-derived CD8-positive, alpha-beta T cell	2	696	698	0.286533
endothelial cell of lymphatic vessel	3	1049	1052	0.285171
luminal epithelial cell of mammary gland	15	5363	5378	0.278914
large intestine goblet cell	1	384	385	0.25974
fibroblast of breast	5	2061	2066	0.242014
granulocyte	2	853	855	0.233918
regulatory T cell	3	1300	1303	0.230238
myofibroblast cell	7	3063	3070	0.228013
CD8-positive, alpha-beta memory T cell	13	6009	6022	0.215875
retinal blood vessel endothelial cell	1	465	466	0.214592
lung ciliated cell	1	601	602	0.166113
enterocyte of epithelium of large intestine	4	2760	2764	0.144718
corneal epithelial cell	2	1486	1488	0.134409
conjunctival epithelial cell	6	4581	4587	0.130804
bladder urothelial cell	5	4146	4151	0.120453
CD4-positive, alpha-beta T cell	16	14035	14051	0.113871
neutrophil	20	17674	17694	0.113033
CD4-positive, alpha-beta memory T cell	5	4488	4493	0.111284
T cell	15	14667	14682	0.102166
vascular associated smooth muscle cell	2	2669	2671	0.0748783
CD8-positive, alpha-beta T cell	9	12183	12192	0.0738189
type II pneumocyte	6	9140	9146	0.0656024
naive thymus-derived CD4-positive, alpha-beta T cell	2	3241	3243	0.0616713
duct epithelial cell	1	1692	1693	0.0590667
innate lymphoid cell	3	5128	5131	0.0584681
mature NK T cell	6	10333	10339	0.0580327
type I NK T cell	2	5312	5314	0.0376364
naive B cell	2	6759	6761	0.0295814
CD4-positive helper T cell	2	9070	9072	0.0220459
effector CD8-positive, alpha-beta T cell	1	5939	5940	0.016835
stem cell	0	144	144	0
common myeloid progenitor	0	290	290	0
ciliated epithelial cell	0	31	31	0
mesothelial cell	0	41	41	0
surface ectodermal cell	0	54	54	0
gut endothelial cell	0	99	99	0
melanocyte	0	208	208	0
pancreatic D cell	0	9	9	0
myoepithelial cell	0	196	196	0
mucus secreting cell	0	64	64	0
Langerhans cell	0	36	36	0
retinal ganglion cell	0	5	5	0
basophil	0	715	715	0
myeloid dendritic cell	0	3	3	0
plasmacytoid dendritic cell	0	96	96	0
DN3 thymocyte	0	1788	1788	0
DN4 thymocyte	0	32	32	0
double-positive, alpha-beta thymocyte	0	6	6	0
immature natural killer cell	0	44	44	0
mature conventional dendritic cell	0	17	17	0
thymocyte	0	553	553	0
DN1 thymic pro-T cell	0	985	985	0
CD8-positive, alpha-beta cytokine secreting effector T cell	0	1493	1493	0
plasmablast	0	14	14	0
effector CD4-positive, alpha-beta T cell	0	7040	7040	0
T follicular helper cell	0	398	398	0
type I pneumocyte	0	211	211	0
intestinal crypt stem cell	0	245	245	0
pancreatic PP cell	0	71	71	0
pigmented ciliary epithelial cell	0	17	17	0
connective tissue cell	0	249	249	0
medullary thymic epithelial cell	0	166	166	0
myometrial cell	0	199	199	0
intermediate monocyte	0	689	689	0
CD141-positive myeloid dendritic cell	0	184	184	0
intrahepatic cholangiocyte	0	42	42	0
Schwann cell	0	10	10	0
naive regulatory T cell	0	761	761	0
ionocyte	0	100	100	0
salivary gland cell	0	45	45	0
paneth cell of colon	0	888	888	0
intestinal crypt stem cell of large intestine	0	114	114	0
intestinal crypt stem cell of small intestine	0	71	71	0
pulmonary ionocyte	0	19	19	0
intestinal tuft cell	0	193	193	0
tracheal goblet cell	0	77	77	0
serous cell of epithelium of bronchus	0	15	15	0
paneth cell of epithelium of small intestine	0	647	647	0
endothelial cell of hepatic sinusoid	0	421	421	0
epithelial cell of lacrimal sac	0	52	52	0
intestinal enteroendocrine cell	0	113	113	0
duodenum glandular cell	0	44	44	0
liver dendritic cell	0	34	34	0

### Sheet: tissue_10x3
Tissue	MALAT1-	MALAT1+	Sum	% MALAT1-
Kidney	8118	1153	9271	87.5634
Prostate	5678	10064	15742	36.0691
Blood	8974	35153	44127	20.3368
Heart	1942	9286	11228	17.296
Tongue	1889	11740	13629	13.8602
Pancreas	443	12058	12501	3.54372
Eye	291	9942	10233	2.84374
Spleen	243	23584	23827	1.01985
Muscle	262	25441	25703	1.01934
Salivary_Gland	230	26137	26367	0.872302
Skin	67	8513	8580	0.780886
Vasculature	103	15087	15190	0.678078
Lymph_Node	242	36605	36847	0.65677
Fat	68	19544	19612	0.346726
Bone_Marrow	17	6437	6454	0.263403
Liver	11	4783	4794	0.229453
Lung	60	34032	34092	0.175994
Small_Intestine	18	11843	11861	0.151758
Large_Intestine	15	13223	13238	0.11331
Trachea	6	9042	9048	0.066313
Mammary	7	10788	10795	0.0648448
Bladder	14	23408	23422	0.0597729
Thymus	8	19441	19449	0.0411332
Uterus	2	6836	6838	0.0292483

### Sheet: cell_type_10x3
cell_type	MALAT1-	MALAT1+	Sum	% MALAT1-
sperm	11	0	11	100
kidney epithelial cell	8109	49	8158	99.3994
erythrocyte	8953	1151	10104	88.6085
slow muscle cell	89	22	111	80.1802
epithelial cell	6728	2016	8744	76.9442
fast muscle cell	126	139	265	47.5472
retinal pigment epithelial cell	14	32	46	30.4348
cardiac muscle cell	1780	5411	7191	24.7532
cell of skeletal muscle	2	8	10	20
eye photoreceptor cell	174	708	882	19.7279
platelet	35	150	185	18.9189
erythroid lineage cell	5	22	27	18.5185
retina horizontal cell	1	5	6	16.6667
native cell	127	913	1040	12.2115
Mueller cell	36	318	354	10.1695
basal cell of prostate epithelium	304	2939	3243	9.37404
pancreatic acinar cell	431	4567	4998	8.62345
luminal cell of prostate epithelium	79	1013	1092	7.23443
retinal bipolar neuron	2	31	33	6.06061
fat cell	2	42	44	4.54545
erythroid progenitor cell	13	328	341	3.81232
microglial cell	5	158	163	3.06748
adventitial cell	11	386	397	2.77078
basal cell	353	12638	12991	2.71727
CD8-positive, alpha-beta cytotoxic T cell	3	124	127	2.3622
acinar cell of salivary gland	229	9918	10147	2.25682
blood vessel endothelial cell	1	46	47	2.12766
club cell	39	2062	2101	1.85626
memory B cell	205	12886	13091	1.56596
small intestine goblet cell	4	296	300	1.33333
plasma cell	99	7403	7502	1.31965
CD1c-positive myeloid dendritic cell	3	230	233	1.28755
stromal cell	40	3112	3152	1.26904
smooth muscle cell	45	3937	3982	1.13009
B cell	140	13389	13529	1.03481
enterocyte of epithelium of small intestine	11	1089	1100	1
cardiac endothelial cell	24	2533	2557	0.9386
secretory cell	2	222	224	0.892857
muscle cell	3	399	402	0.746269
respiratory goblet cell	5	724	729	0.685871
keratinocyte	24	3625	3649	0.657714
hepatocyte	10	1541	1551	0.644745
tendon cell	1	178	179	0.558659
radial glial cell	1	193	194	0.515464
keratocyte	3	582	585	0.512821
transit amplifying cell of small intestine	1	196	197	0.507614
fibroblast of cardiac tissue	1	200	201	0.497512
transit amplifying cell of colon	1	203	204	0.490196
dendritic cell	2	463	465	0.430108
enterocyte	7	1662	1669	0.419413
lung microvascular endothelial cell	2	478	480	0.416667
macrophage	131	31863	31994	0.409452
vein endothelial cell	8	2207	2215	0.361174
naive thymus-derived CD8-positive, alpha-beta T cell	2	617	619	0.323102
CD8-positive, alpha-beta memory T cell	13	4187	4200	0.309524
endothelial cell	38	12437	12475	0.304609
pancreatic ductal cell	7	2311	2318	0.301984
large intestine goblet cell	1	384	385	0.25974
regulatory T cell	2	769	771	0.259403
myeloid cell	5	2164	2169	0.230521
fibroblast	65	28918	28983	0.224269
mast cell	4	1818	1822	0.219539
retinal blood vessel endothelial cell	1	464	465	0.215054
endothelial cell of artery	2	943	945	0.21164
granulocyte	1	501	502	0.199203
skeletal muscle satellite stem cell	8	4212	4220	0.189573
pericyte	7	4127	4134	0.169328
capillary endothelial cell	7	4165	4172	0.167785
mesenchymal stem cell	21	14015	14036	0.149615
enterocyte of epithelium of large intestine	4	2760	2764	0.144718
corneal epithelial cell	2	1486	1488	0.134409
monocyte	15	11298	11313	0.132591
myofibroblast cell	4	3032	3036	0.131752
conjunctival epithelial cell	6	4565	4571	0.131262
CD4-positive, alpha-beta memory T cell	4	3569	3573	0.111951
endothelial cell of vascular tree	3	2864	2867	0.104639
classical monocyte	11	11145	11156	0.0986016
non-classical monocyte	1	1024	1025	0.097561
luminal epithelial cell of mammary gland	5	5155	5160	0.0968992
duct epithelial cell	1	1692	1693	0.0590667
CD4-positive, alpha-beta T cell	6	11709	11715	0.0512164
mature NK T cell	4	8612	8616	0.0464253
neutrophil	6	13584	13590	0.0441501
naive thymus-derived CD4-positive, alpha-beta T cell	1	2623	2624	0.0381098
type II pneumocyte	3	8824	8827	0.0339866
T cell	4	12248	12252	0.0326477
naive B cell	2	6433	6435	0.03108
effector CD8-positive, alpha-beta T cell	1	3491	3492	0.0286369
CD8-positive, alpha-beta T cell	3	10483	10486	0.0286096
bladder urothelial cell	1	3923	3924	0.0254842
innate lymphoid cell	1	4243	4244	0.0235627
CD4-positive helper T cell	1	5433	5434	0.0184026
stem cell	0	144	144	0
hematopoietic stem cell	0	359	359	0
common myeloid progenitor	0	252	252	0
ciliated cell	0	262	262	0
ciliated epithelial cell	0	29	29	0
mesothelial cell	0	37	37	0
surface ectodermal cell	0	54	54	0
gut endothelial cell	0	99	99	0
melanocyte	0	188	188	0
goblet cell	0	192	192	0
type B pancreatic cell	0	89	89	0
pancreatic A cell	0	46	46	0
pancreatic D cell	0	9	9	0
myoepithelial cell	0	196	196	0
mucus secreting cell	0	50	50	0
vascular associated smooth muscle cell	0	1598	1598	0
Langerhans cell	0	31	31	0
leukocyte	0	1636	1636	0
retinal ganglion cell	0	5	5	0
basophil	0	702	702	0
myeloid dendritic cell	0	2	2	0
plasmacytoid dendritic cell	0	53	53	0
DN3 thymocyte	0	1788	1788	0
DN4 thymocyte	0	13	13	0
double-positive, alpha-beta thymocyte	0	6	6	0
immature natural killer cell	0	42	42	0
mature conventional dendritic cell	0	8	8	0
thymocyte	0	8	8	0
DN1 thymic pro-T cell	0	985	985	0
CD8-positive, alpha-beta cytokine secreting effector T cell	0	1466	1466	0
type I NK T cell	0	3848	3848	0
plasmablast	0	10	10	0
effector CD4-positive, alpha-beta T cell	0	4382	4382	0
type I pneumocyte	0	204	204	0
endothelial cell of lymphatic vessel	0	790	790	0
epithelial cell of uterus	0	144	144	0
intestinal crypt stem cell	0	171	171	0
pancreatic PP cell	0	3	3	0
pigmented ciliary epithelial cell	0	17	17	0
connective tissue cell	0	249	249	0
medullary thymic epithelial cell	0	80	80	0
myometrial cell	0	199	199	0
intermediate monocyte	0	648	648	0
CD141-positive myeloid dendritic cell	0	151	151	0
pancreatic stellate cell	0	386	386	0
intrahepatic cholangiocyte	0	38	38	0
Schwann cell	0	10	10	0
bronchial smooth muscle cell	0	67	67	0
tongue muscle cell	0	56	56	0
ionocyte	0	99	99	0
salivary gland cell	0	45	45	0
paneth cell of colon	0	888	888	0
intestinal crypt stem cell of large intestine	0	114	114	0
intestinal crypt stem cell of small intestine	0	71	71	0
pulmonary ionocyte	0	19	19	0
intestinal tuft cell	0	172	172	0
lung ciliated cell	0	567	567	0
tracheal goblet cell	0	65	65	0
serous cell of epithelium of trachea	0	35	35	0
serous cell of epithelium of bronchus	0	13	13	0
paneth cell of epithelium of small intestine	0	614	614	0
endothelial cell of hepatic sinusoid	0	410	410	0
epithelial cell of lacrimal sac	0	52	52	0
intestinal enteroendocrine cell	0	107	107	0
duodenum glandular cell	0	39	39	0
liver dendritic cell	0	32	32	0
fibroblast of breast	0	1961	1961	0

### Sheet: tissue_smart
Tissue	MALAT1-	MALAT1+	Sum	% MALAT1-
Prostate	359	274	633	56.7141
Kidney	183	187	370	49.4595
Eye	57	360	417	13.6691
Fat	78	573	651	11.9816
Vasculature	85	762	847	10.0354
Small_Intestine	49	557	606	8.08581
Pancreas	74	922	996	7.42972
Tongue	101	1290	1391	7.26096
Large_Intestine	30	412	442	6.78733
Blood	129	1848	1977	6.52504
Muscle	292	4751	5043	5.7902
Liver	11	202	213	5.16432
Mammary	24	556	580	4.13793
Trachea	17	457	474	3.5865
Lymph_Node	71	2313	2384	2.97819
Heart	8	269	277	2.88809
Spleen	54	2094	2148	2.51397
Bladder	29	1132	1161	2.49785
Salivary_Gland	17	815	832	2.04327
Bone_Marrow	46	2244	2290	2.00873
Skin	15	829	844	1.77725
Uterus	5	281	286	1.74825
Lung	23	1567	1590	1.44654
Thymus	6	593	599	1.00167

### Sheet: cell_type_smart
cell_type	MALAT1-	MALAT1+	Sum	% MALAT1-
kidney epithelial cell	173	0	173	100
platelet	44	2	46	95.6522
epithelial cell	355	63	418	84.9282
slow muscle cell	39	13	52	75
erythrocyte	76	26	102	74.5098
hepatocyte	4	3	7	57.1429
fast muscle cell	41	44	85	48.2353
pancreatic stellate cell	3	4	7	42.8571
bronchial smooth muscle cell	5	9	14	35.7143
erythroid lineage cell	1	2	3	33.3333
retinal pigment epithelial cell	1	2	3	33.3333
tongue muscle cell	1	3	4	25
stromal cell	52	162	214	24.2991
eye photoreceptor cell	2	7	9	22.2222
non-classical monocyte	2	7	9	22.2222
serous cell of epithelium of trachea	1	5	6	16.6667
smooth muscle cell	15	83	98	15.3061
cardiac muscle cell	2	12	14	14.2857
myeloid cell	7	51	58	12.069
keratinocyte	2	16	18	11.1111
microglial cell	5	41	46	10.8696
enterocyte	79	658	737	10.7191
secretory cell	3	26	29	10.3448
macrophage	165	1432	1597	10.3319
native cell	5	44	49	10.2041
type B pancreatic cell	1	9	10	10
keratocyte	1	9	10	10
plasma cell	74	735	809	9.1471
respiratory goblet cell	3	30	33	9.09091
myofibroblast cell	3	31	34	8.82353
basal cell	93	981	1074	8.65922
B cell	56	684	740	7.56757
ciliated cell	4	51	55	7.27273
leukocyte	43	607	650	6.61538
skeletal muscle satellite stem cell	40	571	611	6.54664
muscle cell	2	33	35	5.71429
fibroblast of breast	5	100	105	4.7619
pericyte	19	386	405	4.69136
mesenchymal stem cell	66	1357	1423	4.63809
erythroid progenitor cell	4	83	87	4.5977
luminal epithelial cell of mammary gland	10	208	218	4.58716
monocyte	41	878	919	4.46137
pancreatic ductal cell	5	108	113	4.42478
pancreatic A cell	1	24	25	4
mast cell	15	398	413	3.63196
classical monocyte	20	621	641	3.12012
endothelial cell	18	585	603	2.98507
capillary endothelial cell	21	696	717	2.92887
fibroblast	35	1163	1198	2.92154
lung ciliated cell	1	34	35	2.85714
endothelial cell of lymphatic vessel	3	103	106	2.83019
CD1c-positive myeloid dendritic cell	1	42	43	2.32558
pancreatic acinar cell	12	524	536	2.23881
epithelial cell of uterus	1	49	50	2
bladder urothelial cell	4	223	227	1.76211
neutrophil	12	690	702	1.7094
adventitial cell	7	411	418	1.67464
type I NK T cell	1	78	79	1.26582
T cell	9	726	735	1.22449
endothelial cell of vascular tree	9	726	735	1.22449
memory B cell	12	1099	1111	1.08011
type II pneumocyte	3	316	319	0.940439
cardiac endothelial cell	1	107	108	0.925926
CD4-positive, alpha-beta T cell	10	1171	1181	0.84674
goblet cell	1	118	119	0.840336
CD4-positive helper T cell	1	161	162	0.617284
CD8-positive, alpha-beta T cell	6	1186	1192	0.503356
innate lymphoid cell	2	515	517	0.386847
naive thymus-derived CD4-positive, alpha-beta T cell	1	343	344	0.290698
mature NK T cell	2	794	796	0.251256
CD4-positive, alpha-beta memory T cell	1	401	402	0.248756
hematopoietic stem cell	0	187	187	0
common myeloid progenitor	0	33	33	0
ciliated epithelial cell	0	2	2	0
mesothelial cell	0	3	3	0
granulocyte	0	72	72	0
melanocyte	0	20	20	0
club cell	0	15	15	0
mucus secreting cell	0	14	14	0
vascular associated smooth muscle cell	0	157	157	0
tendon cell	0	55	55	0
dendritic cell	0	68	68	0
Langerhans cell	0	5	5	0
radial glial cell	0	1	1	0
retinal bipolar neuron	0	1	1	0
basophil	0	9	9	0
plasmacytoid dendritic cell	0	6	6	0
naive B cell	0	272	272	0
CD8-positive, alpha-beta cytotoxic T cell	0	2	2	0
regulatory T cell	0	66	66	0
immature natural killer cell	0	2	2	0
mature conventional dendritic cell	0	1	1	0
naive thymus-derived CD8-positive, alpha-beta T cell	0	43	43	0
CD8-positive, alpha-beta cytokine secreting effector T cell	0	16	16	0
CD8-positive, alpha-beta memory T cell	0	491	491	0
plasmablast	0	4	4	0
effector CD4-positive, alpha-beta T cell	0	117	117	0
effector CD8-positive, alpha-beta T cell	0	54	54	0
type I pneumocyte	0	7	7	0
intestinal crypt stem cell	0	74	74	0
pancreatic PP cell	0	68	68	0
basal cell of prostate epithelium	0	55	55	0
medullary thymic epithelial cell	0	3	3	0
intermediate monocyte	0	13	13	0
CD141-positive myeloid dendritic cell	0	16	16	0
intrahepatic cholangiocyte	0	4	4	0
vein endothelial cell	0	207	207	0
fibroblast of cardiac tissue	0	49	49	0
retinal blood vessel endothelial cell	0	1	1	0
ionocyte	0	1	1	0
transit amplifying cell of colon	0	4	4	0
transit amplifying cell of small intestine	0	30	30	0
intestinal tuft cell	0	21	21	0
tracheal goblet cell	0	12	12	0
serous cell of epithelium of bronchus	0	2	2	0
paneth cell of epithelium of small intestine	0	33	33	0
endothelial cell of hepatic sinusoid	0	11	11	0
endothelial cell of artery	0	41	41	0
conjunctival epithelial cell	0	16	16	0
intestinal enteroendocrine cell	0	6	6	0
duodenum glandular cell	0	5	5	0
lung microvascular endothelial cell	0	5	5	0
liver dendritic cell	0	2	2	0
Mueller cell	0	6	6	0

### Sheet: tissue_10x5
Tissue	MALAT1-	MALAT1+	Sum	% MALAT1-
Blood	721	3290	4011	17.9756
Spleen	170	7859	8029	2.11732
Lymph_Node	142	13902	14044	1.01111
Bone_Marrow	9	3544	3553	0.253307
Thymus	18	13598	13616	0.132197

### Sheet: cell_type_10x5
cell_type	MALAT1-	MALAT1+	Sum	% MALAT1-
erythrocyte	706	92	798	88.4712
platelet	24	13	37	64.8649
non-classical monocyte	5	5	10	50
memory B cell	77	1397	1474	5.22388
macrophage	72	1541	1613	4.46373
plasma cell	84	3150	3234	2.5974
hematopoietic stem cell	3	245	248	1.20968
erythroid progenitor cell	5	410	415	1.20482
B cell	53	5485	5538	0.957024
endothelial cell of artery	2	214	216	0.925926
classical monocyte	11	1579	1590	0.691824
granulocyte	1	280	281	0.355872
fibroblast	7	2135	2142	0.326797
vascular associated smooth muscle cell	2	914	916	0.218341
regulatory T cell	1	465	466	0.214592
vein endothelial cell	2	955	957	0.208986
T cell	2	1693	1695	0.117994
type I NK T cell	1	1386	1387	0.0720981
neutrophil	2	3400	3402	0.0587889
basophil	0	4	4	0
capillary endothelial cell	0	200	200	0
CD141-positive myeloid dendritic cell	0	17	17	0
CD1c-positive myeloid dendritic cell	0	30	30	0
CD4-positive helper T cell	0	3476	3476	0
CD4-positive, alpha-beta memory T cell	0	518	518	0
CD4-positive, alpha-beta T cell	0	1155	1155	0
CD8-positive, alpha-beta cytokine secreting effector T cell	0	11	11	0
CD8-positive, alpha-beta cytotoxic T cell	0	501	501	0
CD8-positive, alpha-beta memory T cell	0	1331	1331	0
CD8-positive, alpha-beta T cell	0	514	514	0
common myeloid progenitor	0	5	5	0
DN4 thymocyte	0	19	19	0
effector CD4-positive, alpha-beta T cell	0	2541	2541	0
effector CD8-positive, alpha-beta T cell	0	2394	2394	0
endothelial cell	0	106	106	0
endothelial cell of lymphatic vessel	0	156	156	0
fast muscle cell	0	2	2	0
innate lymphoid cell	0	370	370	0
intermediate monocyte	0	28	28	0
mast cell	0	3	3	0
mature conventional dendritic cell	0	8	8	0
mature NK T cell	0	927	927	0
medullary thymic epithelial cell	0	83	83	0
mesothelial cell	0	1	1	0
monocyte	0	282	282	0
myeloid dendritic cell	0	1	1	0
naive B cell	0	54	54	0
naive regulatory T cell	0	761	761	0
naive thymus-derived CD4-positive, alpha-beta T cell	0	275	275	0
naive thymus-derived CD8-positive, alpha-beta T cell	0	36	36	0
plasmacytoid dendritic cell	0	37	37	0
stromal cell	0	45	45	0
T follicular helper cell	0	398	398	0
thymocyte	0	545	545	0
