## Supplementary Table 2 for "Revealing the Prevalence of Suboptimal Cells and Organs in Reference Cell Atlases: An Imperative for Enhanced Quality Control"

### Sheet: tissue_all
	Malat1-	Malat1+	Sum	% Malat1-
pancreas	1399	8186	9585	14.5957
liver	1199	8954	10153	11.8093
kidney	1432	22048	23480	6.09881
brain	572	20094	20666	2.76783
aorta	18	888	906	1.98675
heart	310	17972	18282	1.69566
tongue	361	24054	24415	1.4786
spleen	391	39161	39552	0.988572
bone marrow	509	54228	54737	0.929901
thymus	91	13231	13322	0.683081
brown adipose tissue	15	2208	2223	0.674764
subcutaneous adipose tissue	21	3734	3755	0.559254
trachea	62	11074	11136	0.556753
lung	149	29609	29758	0.500706
gonadal fat pad	15	3391	3406	0.440399
limb muscle	136	32586	32722	0.415623
bladder lumen	47	11330	11377	0.413114
adipose tissue	19	6758	6777	0.28036
diaphragm	4	1854	1858	0.215285
mesenteric fat pad	6	3008	3014	0.199071
large intestine	16	10182	10198	0.156894
mammary gland	13	15564	15577	0.0834564
skin of body	6	9308	9314	0.0644192

### Sheet: cell_type_all
	Malat1-	Malat1+	Sum	% Malat1-
pancreatic acinar cell	1390	1327	2717	51.1594
ependymal cell	21	34	55	38.1818
cell of skeletal muscle	66	126	192	34.375
kidney collecting duct epithelial cell	142	328	470	30.2128
kidney proximal straight tubule epithelial cell	22	73	95	23.1579
club cell	8	29	37	21.6216
cardiac muscle cell	68	266	334	20.3593
hepatocyte	787	3304	4091	19.2374
kidney loop of Henle ascending limb epithelial cell	63	284	347	18.1556
epithelial cell of proximal tubule	514	2932	3446	14.9158
regular ventricular cardiac myocyte	21	126	147	14.2857
neuron	68	416	484	14.0496
Kupffer cell	352	2456	2808	12.5356
brush cell	46	368	414	11.1111
erythrocyte	39	317	356	10.9551
regular atrial cardiac myocyte	42	361	403	10.4218
neuroepithelial stem cell	14	137	151	9.27152
type II pneumocyte	24	268	292	8.21918
kidney proximal convoluted tubule epithelial cell	338	4122	4460	7.57848
mucus secreting cell	5	68	73	6.84932
kidney distal convoluted tubule epithelial cell	48	696	744	6.45161
lymphocyte	102	1499	1601	6.37102
kidney collecting duct principal cell	45	901	946	4.75687
endothelial cell of hepatic sinusoid	48	1244	1292	3.71517
kidney loop of Henle thick ascending limb epithelial cell	57	1497	1554	3.66795
basal epithelial cell of tracheobronchial tree	33	892	925	3.56757
astrocyte	21	571	592	3.5473
erythroblast	100	2818	2918	3.427
interneuron	8	232	240	3.33333
plasma cell	53	1593	1646	3.21993
aortic endothelial cell	15	452	467	3.21199
microglial cell	420	12848	13268	3.16551
epithelial cell of thymus	5	160	165	3.0303
megakaryocyte-erythroid progenitor cell	81	2711	2792	2.90115
hepatic stellate cell	1	38	39	2.5641
cardiac neuron	2	79	81	2.46914
ciliated columnar cell of tracheobronchial tree	3	124	127	2.3622
granulocyte	339	15223	15562	2.17838
thymocyte	70	3447	3517	1.99033
smooth muscle cell of trachea	5	247	252	1.98413
keratinocyte	239	12118	12357	1.93413
smooth muscle cell of the pulmonary artery	4	205	209	1.91388
Bergmann glial cell	1	53	54	1.85185
macrophage	167	9464	9631	1.73398
endothelial cell of coronary artery	96	5891	5987	1.60347
cardiac valve cell	5	310	315	1.5873
vein endothelial cell	7	465	472	1.48305
epithelial cell	11	753	764	1.43979
fibroblast of lung	28	1978	2006	1.39581
mast cell	1	75	76	1.31579
proerythroblast	61	4616	4677	1.30425
plasmatocyte	6	490	496	1.20968
blood cell	1	87	88	1.13636
adventitial cell	8	807	815	0.981595
naive T cell	15	1553	1568	0.956633
bronchial smooth muscle cell	38	4418	4456	0.852783
basal cell of epidermis	127	15518	15645	0.811761
brain pericyte	3	481	484	0.619835
professional antigen presenting cell	16	2596	2612	0.612557
smooth muscle cell	10	1694	1704	0.586854
mesangial cell	2	352	354	0.564972
endocardial cell	5	1048	1053	0.474834
bladder cell	19	3996	4015	0.473225
lung macrophage	5	1161	1166	0.428816
late pro-B cell	4	939	943	0.424178
bladder urothelial cell	28	6623	6651	0.420989
endothelial cell	61	14761	14822	0.41155
precursor B cell	7	1764	1771	0.395257
myeloid leukocyte	2	514	516	0.387597
pulmonary interstitial fibroblast	1	271	272	0.367647
B cell	124	36225	36349	0.341137
myeloid cell	15	4412	4427	0.33883
epithelial cell of large intestine	6	1927	1933	0.310398
mesenchymal stem cell of adipose tissue	20	6606	6626	0.301841
monocyte	11	3663	3674	0.299401
promonocyte	10	3832	3842	0.260281
mesenchymal stem cell	41	16101	16142	0.253996
erythroid progenitor cell mammalian	1	408	409	0.244499
hematopoietic precursor cell	5	2139	2144	0.233209
large intestine goblet cell	4	1741	1745	0.229226
epidermal cell	5	2222	2227	0.224517
type B pancreatic cell	8	4008	4016	0.199203
stromal cell	6	3117	3123	0.192123
luminal epithelial cell of mammary gland	5	2666	2671	0.187196
granulocytopoietic cell	14	8068	8082	0.173224
classical monocyte	14	8110	8124	0.172329
myeloid dendritic cell	1	617	618	0.161812
fibroblast	5	3138	3143	0.159084
intestinal crypt stem cell	3	1915	1918	0.156413
naive B cell	4	3353	3357	0.119154
immature T cell	2	1782	1784	0.112108
CD8-positive alpha-beta T cell	2	1938	1940	0.103093
oligodendrocyte	2	2092	2094	0.095511
fibroblast of cardiac tissue	6	6329	6335	0.0947119
skeletal muscle satellite cell	4	4776	4780	0.083682
enterocyte of epithelium of large intestine	3	3664	3667	0.0818107
fenestrated cell	1	1294	1295	0.0772201
alveolar macrophage	1	1365	1366	0.0732064
CD4-positive alpha-beta T cell	1	1720	1721	0.0581058
mature NK T cell	1	3160	3161	0.0316356
natural killer cell	1	3361	3362	0.0297442
T cell	1	12744	12745	0.00784621
hematopoietic stem cell	0	3342	3342	0
neural stem cell	0	97	97	0
duct epithelial cell	0	2	2	0
fibrocyte	0	44	44	0
chondrocyte	0	1905	1905	0
secretory cell	0	563	563	0
enteroendocrine cell	0	161	161	0
neuroendocrine cell	0	48	48	0
pancreatic A cell	0	831	831	0
pancreatic D cell	0	463	463	0
dendritic cell	0	107	107	0
Langerhans cell	0	175	175	0
granulocyte monocyte progenitor cell	0	250	250	0
basal cell	0	3726	3726	0
pericyte	0	99	99	0
leukocyte	0	1658	1658	0
basophil	0	325	325	0
neutrophil	0	705	705	0
plasmacytoid dendritic cell	0	122	122	0
mature alpha-beta T cell	0	330	330	0
DN3 thymocyte	0	146	146	0
DN4 thymocyte	0	3756	3756	0
regulatory T cell	0	170	170	0
immature B cell	0	1415	1415	0
lymphoid lineage restricted progenitor cell	0	13	13	0
non-classical monocyte	0	1159	1159	0
immature NK T cell	0	84	84	0
macrophage dendritic cell progenitor	0	148	148	0
early pro-B cell	0	72	72	0
type I pneumocyte	0	4	4	0
pancreatic ductal cell	0	651	651	0
endothelial cell of lymphatic vessel	0	140	140	0
brush cell of epithelium proper of large intestine	0	175	175	0
pancreatic PP cell	0	228	228	0
keratinocyte stem cell	0	3057	3057	0
intermediate monocyte	0	1761	1761	0
pancreatic stellate cell	0	69	69	0
oligodendrocyte precursor cell	0	312	312	0
double negative thymocyte	0	971	971	0
Schwann cell	0	274	274	0
respiratory basal cell	0	34	34	0
mesenchymal cell	0	879	879	0
lung neuroendocrine cell	0	8	8	0
stem cell of epidermis	0	171	171	0
kidney cell	0	3	3	0
kidney interstitial fibroblast	0	16	16	0
kidney capillary endothelial cell	0	161	161	0
kidney cortex artery cell	0	381	381	0
medium spiny neuron	0	103	103	0

### Sheet: tissue_10x3
	Malat1-	Malat1+	Sum	% Malat1-
pancreas	1378	4823	6201	22.2222
liver	735	6559	7294	10.0768
kidney	1070	20577	21647	4.94295
heart	141	8472	8613	1.63706
bone marrow	486	39734	40220	1.20835
tongue	240	20440	20680	1.16054
spleen	370	35348	35718	1.03589
bladder lumen	44	8901	8945	0.491895
limb muscle	128	28739	28867	0.443413
trachea	28	7948	7976	0.351053
lung	74	24466	24540	0.301548
adipose tissue	19	6758	6777	0.28036
large intestine	4	1883	1887	0.211977
thymus	18	9257	9275	0.19407
mammary gland	13	12282	12295	0.105734
skin of body	3	4451	4454	0.0673552

### Sheet: cell_type_10x3
	Malat1-	Malat1+	Sum	% Malat1-
pancreatic acinar cell	1375	766	2141	64.2223
cell of skeletal muscle	66	126	192	34.375
kidney proximal straight tubule epithelial cell	22	73	95	23.1579
cardiac muscle cell	68	266	334	20.3593
club cell	3	12	15	20
kidney loop of Henle ascending limb epithelial cell	35	166	201	17.4129
kidney collecting duct epithelial cell	4	21	25	16
hepatocyte	441	2488	2929	15.0563
epithelial cell of proximal tubule	362	2691	3053	11.8572
brush cell	46	368	414	11.1111
Kupffer cell	282	2264	2546	11.0762
erythrocyte	39	317	356	10.9551
kidney proximal convoluted tubule epithelial cell	338	4122	4460	7.57848
kidney distal convoluted tubule epithelial cell	48	696	744	6.45161
lymphocyte	102	1489	1591	6.41106
basal epithelial cell of tracheobronchial tree	23	498	521	4.41459
kidney loop of Henle thick ascending limb epithelial cell	57	1497	1554	3.66795
erythroblast	100	2818	2918	3.427
smooth muscle cell of the pulmonary artery	3	95	98	3.06122
plasma cell	49	1572	1621	3.02283
megakaryocyte-erythroid progenitor cell	79	2633	2712	2.91298
granulocyte	338	12258	12596	2.68339
hepatic stellate cell	1	38	39	2.5641
cardiac neuron	2	79	81	2.46914
vein endothelial cell	7	313	320	2.1875
macrophage	145	7039	7184	2.01837
ciliated columnar cell of tracheobronchial tree	1	56	57	1.75439
keratinocyte	195	10947	11142	1.75013
type II pneumocyte	2	123	125	1.6
kidney collecting duct principal cell	11	778	789	1.39417
mast cell	1	75	76	1.31579
plasmatocyte	6	490	496	1.20968
blood cell	1	87	88	1.13636
proerythroblast	46	4524	4570	1.00656
fibroblast of lung	15	1508	1523	0.984898
naive T cell	15	1553	1568	0.956633
adventitial cell	5	521	526	0.95057
epithelial cell	3	335	338	0.887574
epithelial cell of large intestine	2	227	229	0.873362
smooth muscle cell of trachea	1	126	127	0.787402
late pro-B cell	4	528	532	0.75188
bronchial smooth muscle cell	15	2324	2339	0.6413
endothelial cell of coronary artery	21	3272	3293	0.637716
large intestine goblet cell	1	157	158	0.632911
bladder cell	19	2984	3003	0.632701
endothelial cell of hepatic sinusoid	4	671	675	0.592593
endocardial cell	4	674	678	0.589971
mesenchymal stem cell of adipose tissue	10	1883	1893	0.528262
professional antigen presenting cell	13	2469	2482	0.523771
bladder urothelial cell	25	5206	5231	0.47792
smooth muscle cell	7	1594	1601	0.437227
lung macrophage	5	1152	1157	0.432152
basal cell of epidermis	45	11386	11431	0.393666
B cell	113	30607	30720	0.367839
intestinal crypt stem cell	1	338	339	0.294985
luminal epithelial cell of mammary gland	5	1898	1903	0.262743
mesenchymal stem cell	38	14675	14713	0.258275
erythroid progenitor cell mammalian	1	408	409	0.244499
hematopoietic precursor cell	5	2139	2144	0.233209
endothelial cell	23	9871	9894	0.232464
stromal cell	6	2777	2783	0.215595
granulocytopoietic cell	14	7585	7599	0.184235
classical monocyte	14	7908	7922	0.176723
epidermal cell	3	1732	1735	0.172911
myeloid cell	3	1868	1871	0.160342
thymocyte	3	1889	1892	0.158562
immature T cell	2	1782	1784	0.112108
type B pancreatic cell	2	2672	2674	0.0747943
alveolar macrophage	1	1365	1366	0.0732064
monocyte	1	2392	2393	0.0417885
fibroblast of cardiac tissue	1	2408	2409	0.041511
natural killer cell	1	2484	2485	0.0402414
promonocyte	1	2826	2827	0.0353732
mature NK T cell	1	2961	2962	0.033761
hematopoietic stem cell	0	36	36	0
fibroblast	0	1813	1813	0
duct epithelial cell	0	2	2	0
T cell	0	11416	11416	0
chondrocyte	0	1630	1630	0
neuroendocrine cell	0	48	48	0
pancreatic A cell	0	310	310	0
pancreatic D cell	0	272	272	0
dendritic cell	0	45	45	0
Langerhans cell	0	175	175	0
skeletal muscle satellite cell	0	2055	2055	0
CD4-positive alpha-beta T cell	0	551	551	0
CD8-positive alpha-beta T cell	0	870	870	0
basal cell	0	1587	1587	0
mesangial cell	0	261	261	0
fenestrated cell	0	1027	1027	0
pericyte	0	61	61	0
leukocyte	0	1500	1500	0
myeloid leukocyte	0	307	307	0
basophil	0	254	254	0
neutrophil	0	552	552	0
myeloid dendritic cell	0	245	245	0
plasmacytoid dendritic cell	0	116	116	0
naive B cell	0	398	398	0
DN3 thymocyte	0	146	146	0
DN4 thymocyte	0	2000	2000	0
regulatory T cell	0	123	123	0
immature B cell	0	826	826	0
precursor B cell	0	915	915	0
non-classical monocyte	0	1010	1010	0
immature NK T cell	0	84	84	0
macrophage dendritic cell progenitor	0	148	148	0
enterocyte of epithelium of large intestine	0	1125	1125	0
pancreatic ductal cell	0	338	338	0
endothelial cell of lymphatic vessel	0	41	41	0
pulmonary interstitial fibroblast	0	222	222	0
pancreatic PP cell	0	157	157	0
keratinocyte stem cell	0	418	418	0
intermediate monocyte	0	1749	1749	0
pancreatic stellate cell	0	21	21	0
double negative thymocyte	0	971	971	0
Schwann cell	0	274	274	0
mesenchymal cell	0	879	879	0
lung neuroendocrine cell	0	4	4	0
stem cell of epidermis	0	171	171	0
kidney cell	0	3	3	0
kidney capillary endothelial cell	0	161	161	0
kidney cortex artery cell	0	381	381	0

### Sheet: tissue_smart
	Malat1-	Malat1+	Sum	% Malat1-
kidney	362	1471	1833	19.749
liver	464	2395	2859	16.2295
tongue	121	3614	3735	3.23963
brain	572	20094	20666	2.76783
aorta	18	888	906	1.98675
thymus	73	3974	4047	1.80381
heart	169	9500	9669	1.74785
lung	75	5143	5218	1.43733
trachea	34	3126	3160	1.07595
brown adipose tissue	15	2208	2223	0.674764
pancreas	21	3363	3384	0.620567
subcutaneous adipose tissue	21	3734	3755	0.559254
spleen	21	3813	3834	0.547731
gonadal fat pad	15	3391	3406	0.440399
diaphragm	4	1854	1858	0.215285
limb muscle	8	3847	3855	0.207523
mesenteric fat pad	6	3008	3014	0.199071
bone marrow	23	14494	14517	0.158435
large intestine	12	8299	8311	0.144387
bladder lumen	3	2429	2432	0.123355
skin of body	3	4857	4860	0.0617284
mammary gland	0	3282	3282	0

### Sheet: cell_type_smart
	Malat1-	Malat1+	Sum	% Malat1-
epithelial cell of proximal tubule	152	241	393	38.6768
ependymal cell	21	34	55	38.1818
kidney collecting duct epithelial cell	138	307	445	31.0112
hepatocyte	346	816	1162	29.7762
Kupffer cell	70	192	262	26.7176
club cell	5	17	22	22.7273
kidney collecting duct principal cell	34	123	157	21.6561
kidney loop of Henle ascending limb epithelial cell	28	118	146	19.1781
plasma cell	4	21	25	16
regular ventricular cardiac myocyte	21	126	147	14.2857
neuron	68	416	484	14.0496
proerythroblast	15	92	107	14.0187
type II pneumocyte	22	145	167	13.1737
regular atrial cardiac myocyte	42	361	403	10.4218
neuroepithelial stem cell	14	137	151	9.27152
endothelial cell of hepatic sinusoid	44	573	617	7.13128
mucus secreting cell	5	68	73	6.84932
thymocyte	67	1558	1625	4.12308
keratinocyte	44	1171	1215	3.6214
astrocyte	21	571	592	3.5473
interneuron	8	232	240	3.33333
aortic endothelial cell	15	452	467	3.21199
smooth muscle cell of trachea	4	121	125	3.2
microglial cell	420	12848	13268	3.16551
epithelial cell of thymus	5	160	165	3.0303
smooth muscle cell	3	100	103	2.91262
ciliated columnar cell of tracheobronchial tree	2	68	70	2.85714
endothelial cell of coronary artery	75	2619	2694	2.78396
fibroblast of lung	13	470	483	2.69151
pancreatic acinar cell	15	561	576	2.60417
megakaryocyte-erythroid progenitor cell	2	78	80	2.5
basal epithelial cell of tracheobronchial tree	10	394	404	2.47525
professional antigen presenting cell	3	127	130	2.30769
mesangial cell	2	91	93	2.15054
pulmonary interstitial fibroblast	1	49	50	2
basal cell of epidermis	82	4132	4214	1.94589
epithelial cell	8	418	426	1.87793
Bergmann glial cell	1	53	54	1.85185
cardiac valve cell	5	310	315	1.5873
bronchial smooth muscle cell	23	2094	2117	1.08644
adventitial cell	3	286	289	1.03806
myeloid leukocyte	2	207	209	0.956938
smooth muscle cell of the pulmonary artery	1	110	111	0.900901
macrophage	22	2425	2447	0.89906
promonocyte	9	1006	1015	0.8867
precursor B cell	7	849	856	0.817757
monocyte	10	1271	1281	0.78064
endothelial cell	38	4890	4928	0.771104
brain pericyte	3	481	484	0.619835
myeloid cell	12	2544	2556	0.469484
type B pancreatic cell	6	1336	1342	0.447094
epidermal cell	2	490	492	0.406504
fibroblast	5	1325	1330	0.37594
fenestrated cell	1	267	268	0.373134
myeloid dendritic cell	1	372	373	0.268097
endocardial cell	1	374	375	0.266667
epithelial cell of large intestine	4	1700	1704	0.234742
mesenchymal stem cell of adipose tissue	10	4723	4733	0.211282
bladder urothelial cell	3	1417	1420	0.211268
mesenchymal stem cell	3	1426	1429	0.209937
B cell	11	5618	5629	0.195417
large intestine goblet cell	3	1584	1587	0.189036
CD8-positive alpha-beta T cell	2	1068	1070	0.186916
skeletal muscle satellite cell	4	2721	2725	0.146789
naive B cell	4	2955	2959	0.135181
fibroblast of cardiac tissue	5	3921	3926	0.127356
intestinal crypt stem cell	2	1577	1579	0.126662
enterocyte of epithelium of large intestine	3	2539	2542	0.118017
oligodendrocyte	2	2092	2094	0.095511
CD4-positive alpha-beta T cell	1	1169	1170	0.0854701
T cell	1	1328	1329	0.0752445
granulocyte	1	2965	2966	0.0337154
hematopoietic stem cell	0	3306	3306	0
neural stem cell	0	97	97	0
fibrocyte	0	44	44	0
chondrocyte	0	275	275	0
secretory cell	0	563	563	0
enteroendocrine cell	0	161	161	0
pancreatic A cell	0	521	521	0
pancreatic D cell	0	191	191	0
dendritic cell	0	62	62	0
stromal cell	0	340	340	0
lymphocyte	0	10	10	0
granulocyte monocyte progenitor cell	0	250	250	0
natural killer cell	0	877	877	0
basal cell	0	2139	2139	0
pericyte	0	38	38	0
leukocyte	0	158	158	0
basophil	0	71	71	0
neutrophil	0	153	153	0
plasmacytoid dendritic cell	0	6	6	0
mature alpha-beta T cell	0	330	330	0
DN4 thymocyte	0	1756	1756	0
mature NK T cell	0	199	199	0
regulatory T cell	0	47	47	0
immature B cell	0	589	589	0
lymphoid lineage restricted progenitor cell	0	13	13	0
classical monocyte	0	202	202	0
non-classical monocyte	0	149	149	0
early pro-B cell	0	72	72	0
late pro-B cell	0	411	411	0
type I pneumocyte	0	4	4	0
pancreatic ductal cell	0	313	313	0
endothelial cell of lymphatic vessel	0	99	99	0
granulocytopoietic cell	0	483	483	0
brush cell of epithelium proper of large intestine	0	175	175	0
pancreatic PP cell	0	71	71	0
luminal epithelial cell of mammary gland	0	768	768	0
keratinocyte stem cell	0	2639	2639	0
intermediate monocyte	0	12	12	0
pancreatic stellate cell	0	48	48	0
oligodendrocyte precursor cell	0	312	312	0
vein endothelial cell	0	152	152	0
respiratory basal cell	0	34	34	0
lung neuroendocrine cell	0	4	4	0
kidney interstitial fibroblast	0	16	16	0
bladder cell	0	1012	1012	0
medium spiny neuron	0	103	103	0
lung macrophage	0	9	9	0
